# Small immunological clocks identified by Deep Learning and Gradient Boosting

**DOI:** 10.1101/2022.10.28.514283

**Authors:** Alena Kalyakulina, Igor Yusipov, Elena Kondakova, Maria Giulia Bacalini, Claudio Franceschi, Maria Vedunova, Mikhail Ivanchenko

## Abstract

**Background:** The aging process affects all systems of the human body, and the observed increase in inflammatory components affecting the immune system in old age can lead to the development of age-associated diseases and systemic inflammation.

**Results:** We propose a small clock model SImAge based on a limited number of immunological biomarkers. To regress the chronological age from cytokine data, we first use a baseline Elastic Net model, gradient-boosted decision trees models, and several deep neural network architectures. For the full dataset of 46 immunological parameters, DANet, SAINT, FT-Transformer and TabNet models showed the best results for the test dataset. Dimensionality reduction of these models with SHAP values revealed the 10 most age-associated immunological parameters, taken to construct the SImAge small immunological clock. The best result of the SImAge model shown by the FT-Transformer deep neural network model has mean absolute error of 6.94 years and Pearson *ρ* = 0.939 on the independent test dataset. Explainable artificial intelligence methods allow for explaining the model solution for each individual participant.

**Conclusions:** We developed an approach to construct a model of immunological age based on just 10 immunological parameters, coined SImAge, for which the FT-Transformer deep neural network model had proved to be the best choice. The model shows competitive results compared to the published studies on immunological profiles, and takes a smaller number of features as an input. Neural network architectures outperformed gradient-boosted decision trees, and can be recommended in the further analysis of immunological profiles.
