## Supplementary Table 3 for "Small immunological clocks identified by Deep Learning and Gradient Boosting"

### Sheet: Sheet1
Supplementary Table 3. MAE in controls and ESRD groups for different age ranges and different sexes for the SImAge model.
Group	Overall Controls (Train, Validation, Test)	ESRD
Age < 30	7.94249	51.6773
30 <= Age < 50	5.9431	45.272
50 <= Age < 70	8.78056	23.1221
Age > 70	5.92366	15.7915
Females	7.40766	28.3311
Males	6.61516	26.4787
All	7.14349	27.168
